# Immune Response following FLASH and Conventional Radiation in Diffuse Midline Glioma (DMG)

**DOI:** 10.1101/2022.11.09.515507

**Authors:** Oscar Padilla, Hanna E. Minns, Hong-Jian Wei, Weijia Fan, Andrea Webster-Carrion, Masih Tazhibi, Nicholas M. McQuillan, Xu Zhang, Matthew Gallitto, Rebecca Yeh, Zhiguo Zhang, Tom K. Hei, Luca Szalontay, Jovana Pavisic, Yuewen Tan, Naresh Deoli, Guy Garty, James H. Garvin, Peter D. Canoll, Claire Vanpouille-Box, Vilas Menon, Marta Olah, Raul Rabadan, Cheng-Chia Wu, Robyn D. Gartrell

**Affiliations:** Department of Radiation Oncology, Columbia University Irving Medical Center, New York, NY; Department of Pediatrics, Columbia University Irving Medical Center, New York, NY; Mailman School of Public Health, Columbia University, New York, NY; Institute for Cancer Genetics, Columbia University Irving Medical Center, New York, NY; Department of Genetics and Development, Columbia University Irving Medical Center, New York, NY; Center for Radiological Research, Columbia University Irving Medical Center, New York, NY; Radiological Research Accelerator Facility, Columbia University Irving Medical Center, Irvington, NY; Department of Pathology and Cell Biology, Columbia University Irving Medical Center, New York, NY; Department of Radiation Oncology, Weill Cornell Medicine, New York, NY; Department of Neurology, Columbia University Irving Medical Center, New York, NY; Center for Translational and Computational Neuroimmunology, Columbia University Irving Medical Center, New York, NY; Taub Institute for Research on Alzheimer’s Disease and the Aging Brain, Columbia University Irving Medical Center, New York, NY; Department of Systems Biology, Columbia University Irving Medical Center, New York, NY; Department of Biomedical Informatics, Columbia University Irving Medical Center, New York, NY; Program for Mathematical Genomics, Columbia University Irving Medical Center, New York, NY; Department of Radiation Oncology, Icahn School of Medicine at Mount Sinai, New York, NY; Department of Oncology, Division of Pediatric Oncology, Johns Hopkins School of Medicine, Baltimore, MD; Oregon Health and Science University School of Medicine Portland, OR

**Keywords:** FLASH, radiation, diffuse midline glioma, DMG, DIPG, tumor microenvironment, immune modulation, genome biology, single cell technologies

## Abstract

**Purpose:** Diffuse Midline Glioma (DMG) is a fatal tumor traditionally treated with radiotherapy (RT) and previously characterized as having a non-inflammatory tumor immune microenvironment (TIME). FLASH is a novel RT technique using ultra-high dose rate, which is associated with decreased toxicity and effective tumor control. However, the effect of FLASH and conventional (CONV) RT on the DMG TIME have not yet been explored.

**Methods:** Here, we perform single-cell RNA sequencing and flow cytometry on immune cells isolated from an orthotopic syngeneic murine model of brainstem DMG following the use of FLASH (90Gy/sec) or CONV (2Gy/min) dose-rate RT, and compare to unirradiated tumor (SHAM).

**Results:** At day 4 post-RT, FLASH exerts similar effects as CONV in the predominant microglial (MG) population, including the presence of two activated subtypes. However, at day 10 post-RT, we observe a significant increase in type 1 interferon alpha receptor (IFNAR+) in MG in CONV and SHAM compared to FLASH. In the non-resident myeloid clusters of macrophages (MACs) and dendritic cells (DCs), we find increased type 1 interferon (IFN1) pathway enrichment for CONV compared to FLASH and SHAM by scRNA-seq. We observe this trend by flow cytometry at day 4 post-RT in IFNAR+ MACs and DCs, which equalizes by day 10 post-RT. DMG control and murine survival are equivalent between RT dose rates.

**Conclusion:** Our work is the first to map CONV and FLASH immune alterations of the DMG TIME with single-cell resolution. While DMG tumor control and survival are similar between CONV and FLASH, we find that changes in immune compartments differ over time. Importantly, while both RT modalities increase IFN1, we find that the timing of this response is cell-type and dose-rate dependent. These temporal differences, particularly in the context of tumor control, warrant further study.
