## Supplemental Data 1 for "Immune Response following FLASH and Conventional Radiation in Diffuse Midline Glioma (DMG)"

### Sheet: Cluster_proportions
Clusters	CONV	CONV_props	FLASH	FLASH_props	SHAM	SHAM_props	Normal	Normal_props
MG1	1103	0.136968	1200	0.144283	1160	0.170714	2875	0.283447
MG2	2487	0.308829	3052	0.366959	1879	0.276527	3036	0.29932
MG3	1155	0.143425	1123	0.135025	229	0.0337013	318	0.0313517
MG4	1730	0.214827	1538	0.184922	1455	0.214128	238	0.0234645
MONO	109	0.0135353	77	0.00925815	230	0.0338484	269	0.0265208
DC	139	0.0172606	103	0.0123843	143	0.0210449	139	0.013704
MAC	586	0.0727679	208	0.025009	406	0.0597498	235	0.0231687
BC1	2	0.000248355	5	0.000601178	67	0.00986019	554	0.0546189
BC2	157	0.0194958	463	0.0556691	99	0.0145695	645	0.0635907
TC	153	0.0189991	168	0.0201996	209	0.0307579	245	0.0241546
NK	47	0.00583633	50	0.00601178	65	0.00956586	82	0.00808439
Mki67+	42	0.00521545	22	0.00264518	481	0.0707873	504	0.0496894
NEUT	48	0.00596051	37	0.00444872	108	0.015894	474	0.0467317
ENDO	6	0.000745064	13	0.00156306	5	0.000735835	15	0.00147885
S100b+	140	0.0173848	92	0.0110617	101	0.0148639	189	0.0186335
RBC	16	0.00198684	15	0.00180353	47	0.00691685	178	0.017549
lowqual	133	0.0165156	151	0.0181556	111	0.0163355	147	0.0144928
	8053		8317		6795		10143		33308
