## Supplemental Data 3 for "Immune Response following FLASH and Conventional Radiation in Diffuse Midline Glioma (DMG)"

### Sheet: Flow_CellProps
DAY 4
Sample name	TX_GROUP	%Microglia per CD45+	%Macrophages per CD45+	% MDSCs per CD45+	%DCs per CD45+	%CD3 per CD45+	%CD3+CD8+ per CD45+	%CD3+CD4+ per CD45+	%CD19 per CD45+
02-28_A4	CONV	25.6239	0.887574	0.437355	0.334448	0.218678	0.0900437	0.0771803	0.180087
02-28_M2	CONV	47.7734	1.10815	0.389904	0.348861	0.205212	0.0615637	0.102606	1.2518
02-28_M5	CONV	13.143	0.57839	0.0492247	0.25843	0.15998	0.110756	0	0.381492
04-11_M4	CONV	21.0946	5.64424	1.8244	0.684151	1.8244	0.855188	0.0570125	7.92474
04-11_M5	CONV	33.5466	4.12225	1.0661	1.63468	1.0661	0.284293	0.142146	0.852878
03-07_A1_4	FLASH	19.7313	0.609756	0.00952744	0.123857	0.44779	0.200076	0.0666921	0.171494
03-07_A2-3	FLASH	7.59361	0.376543	0.020919	0.0697301	0.488111	0.446273	0	0.174325
03-07_M1	FLASH	20.4148	3.68364	0.711964	0.959604	1.53227	0.12382	0.541712	1.36202
03-07_M4	FLASH	50.2773	3.92278	0.410762	0.369686	0.308071	0.0616143	0.123229	4.49784
04-25_A1_3	FLASH	16.1234	1.81074	0.598331	0.724295	0.188947	0.0787278	0	0.220438
02-28_A2	SHAM	18.4146	0.757854	0.330033	0.35448	0.183352	0.0366703	0.0977876	0.70896
02-28_M3	SHAM	35.0703	1.56909	0.667447	1.03044	0.421546	0.0936768	0.199063	1.56909
03-07_A1_1	SHAM	11.8472	1.19353	0.0881128	0.136174	0.368472	0.272349	0.00801025	0.160205
03-07_A2-4	SHAM	30.3756	0.969872	0.0206356	0.103178	0.330169	0.165085	0	0.288898
03-07_A2-5	SHAM	9.9966	0.739544	0.0595036	0.110507	0.442027	0.365522	0.00850051	1.18157
DAY 10
Sample name	TX_GROUP	%Microglia per CD45+	%Macrophages per CD45+	% MDSCs per CD45+	%DCs per CD45+	%CD3 per CD45+	%CD3+CD8+ per CD45+	%CD3+CD4+ per CD45+	%CD19 per CD45+
05-01_A1_2	CONV	17.0425	2.61425	0.439034	0.339254	0.259429	0.219517	0.0399122	0.219517
05-01_A1_5	CONV	11.6662	1.87351	0.571353	0.478342	0.611214	0.478342	0.0132873	0.239171
05-01_A2_2	CONV	4.01686	0.748425	0.473687	0.113685	0.473687	0.397897	0	0.132632
05-01_A2_3	CONV	3.31654	0.669952	0.105199	0.127346	0.376502	0.287913	0.0110736	0.15503
05-01_M2	CONV	18.2653	2.10812	0.602319	0.767957	0.391507	0.316217	0	0.180696
05-01_A1_1	FLASH	11.0511	2.00453	0.522921	0.156876	0.278891	0.191738	0.0348614	0.139446
05-01_A2_1	FLASH	10.2259	1.85607	0.245141	0.402732	0.542812	0.385222	0.0700403	0.140081
05-01_A2_4	FLASH	3.07895	0.52193	0.0964912	0.118421	0.307018	0.258772	0.0219298	0.0745614
05-01_M1	FLASH	11.4294	2.73973	0.55348	0.484295	0.678013	0.055348	0.345925	0.179881
05-01_M3	FLASH	17.0732	3.01383	2.23707	0.45052	0.279633	0.124281	0.0932111	0.605872
05-15_A1	SHAM	19.2506	7.49398	0.0687521	0.893778	0.0687521	0	0.0343761	1.5813
05-15_A2	SHAM	26.1438	3.81837	0.0343997	0.309598	0.137599	0.103199	0	1.47919
05-15_A3	SHAM	15.589	1.87881	0	0.152336	0.084631	0.0677048	0	0.321598
05-15_M1	SHAM	43.7796	3.09944	0	0.172191	0.0430478	0	0	0.645717
05-15_M2	SHAM	35.8462	3.04543	0	0.149775	0.0998502	0.0998502	0	1.44783
Kruskal-Wallis (non-parametric tested by Shapiro-Wilk test) to with multiple comparisons and Two-stage step-up method of Benjamini, Krieger, and Yekutieli
CONV v FLASH
CONV v SHAM
FLASH v SHAM
Mann-Whitney test
D4 v D10

### Sheet: Flow_Stats
Kruskal-Wallis with Post-hoc pairwise comparison conducted using Dunn's test without multiple comparison adjustment.	Microglia/CD45_day4	Microglia/CD45_day10	Macrophages/CD45_day4	Macrophages/CD45_day10	MDSCs/CD45_day4	MDSCs/CD45_day10	DCs/CD45_day4	DCs/CD45_day10	CD3+/CD45_day4	CD3+/CD45_day10	CD3+CD8+/CD45_day4	CD3+CD8+/CD45_day10	CD3+CD4+/CD45_day4	CD3+CD4+/CD45_day10	CD19+/CD45_day4	CD19+/CD45_day10
KW p-value	0.5434	0.0242	0.7788	0.0455	0.3791	0.0089	0.6126	0.9704	0.7558	0.0092	0.99	0.0097	0.9383	0.0159	0.7558	0.0122
Individual p values - Dunns test	p-value	p-value	p-value	p-value	p-value	p-value	p-value	p-value	p-value	p-value	p-value	p-value	p-value	p-value	p-value	p-value
CONV v FLASH	0.358	0.6714	0.7237	0.6714	0.3222	0.9434	0.6206	0.832	0.5716	0.9436	0.8875	0.1569	0.8584	0.0409	0.4795	0.6714
CONV v SHAM	0.3222	0.0339	0.4795	0.0196	0.1791	0.007	0.3222	>0.9999	0.8875	0.0072	0.9436	0.0023	0.7213	0.4652	0.5716	0.0196
FLASH v SHAM	0.9436	0.0109	0.7237	0.0562	0.7237	0.0086	0.6206	0.832	0.4795	0.0089	0.9436	0.1036	0.8584	0.0055	0.8875	0.0058
Mann-Whitney U test	Microglia/CD45_CONV_d4v10	Microglia/CD45_FLASH_d4v10	Microglia/CD45_SHAM_d4v10	Macs/CD45_CONV_d4v10	Macs/CD45_FLASH_d4v10	Macs/CD45_SHAM_d4v10	MDSCs/CD45_CONV_d4v10	MDSCs/CD45_FLASH_d4v10	MDSCs/CD45_SHAM_d4v10	DCs/CD45_CONV_d4v10	DCs/CD45_FLASH_d4v10	DCs/CD45_SHAM_d4v10	CD3+/CD45_CONV_d4v10	CD3+/CD45_FLASH_d4v10	CD3+/CD45_SHAM_d4v10	CD3+CD8+/CD45_CONV_d4v10	CD3+CD8+/CD45_FLASH_d4v10	CD3+CD8+/CD45_SHAM_d4v10	CD3+CD4+/CD45_CONV_d4v10	CD3+CD4+/CD45_FLASH_d4v10	CD3+CD4+/CD45_SHAM_d4v10	CD19+/CD45_CONV_d4v10	CD19+/CD45_FLASH_d4v10	CD19+/CD45_SHAM_d4v10
	p-value	p-value	p-value	p-value	p-value	p-value	p-value	p-value	p-value	p-value	p-value	p-value	p-value	p-value	p-value	p-value	p-value	p-value	p-value	p-value	p-value	p-value	p-value	p-value
D4 v D10	0.0317	0.1508	0.3095	0.8413	>0.9999	0.0079	>0.9999	0.6905	0.0476	0.5476	>0.9999	0.5476	0.6905	0.8413	0.0079	0.2222	0.881	0.1429	0.0952	0.7857	0.127	0.0556	0.1508	0.4206
p=0.05-0.1
p<=0.05

### Sheet: Flow_SubtypeProps
DAY 4
Sample name	TX_GROUP	%IFNAR+ per macrophages	%IFNAR per DCs	%IFNAR per microglia	%CD206+CD163+ per macrophages	%IFNAR per CD3+	%IFNAR per CD3+CD8+
02-28_A4	CONV	34.7826	61.5385	7.12851	0	47.1	100
02-28_M2	CONV	37.037	64.7059	5.75601	1.85185	40	100
02-28_M5	CONV	44.6809	57.1429	75.4682	0	92.3	100
04-11_M4	CONV	34.3434	100	10	11.1111	90.6	86.7
04-11_M5	CONV	51.7241	86.9565	9.95763	8.62069	100	100
03-07_A1_4	FLASH	34.375	7.69231	17.1415	0	100	66.7
03-07_A2-3	FLASH	46.2963	30	16.3453	1.85185	100	64.1
03-07_M1	FLASH	14.7059	16.129	14.1016	0	100	50
03-07_M4	FLASH	15.7068	0	7.43464	1.04712	100	66.7
04-25_A1_3	FLASH	23.4783	67.3913	9.47266	0.869565	100	100
02-28_A2	SHAM	33.871	44.8276	13.8068	0	20	100
02-28_M3	SHAM	32.8358	29.5455	7.81302	0.746269	8.33	62.5
03-07_A1_1	SHAM	34.2282	5.88235	17.4442	0	100	73.5
03-07_A2-4	SHAM	48.9362	40	55.163	0	100	87.5
03-07_A2-5	SHAM	42.5287	15.3846	36.6497	0	100	60.5
DAY 10
Sample name	TX_GROUP	%IFNAR+ per macrophages	%IFNAR per DCs	%IFNAR per microglia	%CD206+CD163+ per macrophages	%IFNAR per CD3+	%IFNAR per CD3+CD8+
05-01_A1_2	CONV	43.5115	5.88235	3.16159	19.084	100	100
05-01_A1_5	CONV	53.1915	52.7778	19.3622	22.695	100	100
05-01_A2_2	CONV	56.962	50	15.8019	17.0886	100	100
05-01_A2_3	CONV	57.0248	43.4783	9.01503	14.0496	100	100
05-01_M2	CONV	36.4286	15.6863	12.5309	9.28571	92.3	95.2
05-01_A1_1	FLASH	49.5652	11.1111	2.99685	26.087	93.8	90.9
05-01_A2_1	FLASH	51.8868	56.5217	8.21918	19.8113	100	100
05-01_A2_4	FLASH	57.9832	62.963	7.97721	18.4874	100	100
05-01_M1	FLASH	26.7677	5.71429	1.93705	9.09091	98	100
05-01_M3	FLASH	44.3299	20.6897	2.09281	23.1959	88.9	75
05-15_A1	SHAM	2.75229	23.0769	10.5357	0	100	0
05-15_A2	SHAM	3.6036	44.4444	11.1842	0	100	100
05-15_A3	SHAM	9.00901	77.7778	14.5494	0	100	100
05-15_M1	SHAM	2.77778	0	5.89971	0	100	0
05-15_M2	SHAM	11.4754	66.6667	11.9777	0	50	50
Kruskal-Wallis (non-parametric tested by Shapiro-Wilk test) to with multiple comparisons and Two-stage step-up method of Benjamini, Krieger, and Yekutieli
CONV v FLASH
CONV v SHAM
FLASH v SHAM
Mann-Whitney test
D4 v D10

### Sheet: Flow_SubtypeStats
Kruskal-Wallis with Post-hoc pairwise comparison conducted using Dunn's test without multiple comparison adjustment.	IFNAR+/Macrophages_day4	IFNAR+/Macrophages_day10	IFNAR+/DCs_day4	IFNAR+/DCs_day10	IFNAR+/Microglia_day4	IFNAR+/Microglia_day10	CD206+CD163+/Macrophages_day4	CD206+CD163+/Macrophages_day10	IFNAR+/Tcells_day4	IFNAR+/Tcells_day10	IFNAR+/CD8+Tcells_day4	IFNAR+/CD8+Tcells_day10
KW p-value	0.1845	0.009	0.0265	0.7634	0.357	0.0344	0.1858	0.0063	0.0999	0.4992	0.0697	0.2056
Individual p values - Dunns test	p-value	p-value	p-value	p-value	p-value	p-value	p-value	p-value	p-value	p-value	p-value	p-value
CONV v FLASH	0.066	0.832	0.0196	>0.9999	0.6206	0.0162	0.5391	0.5169	0.0381	0.2737	0.0311	0.5229
CONV v SHAM	0.358	0.0058	0.0196	0.5245	0.1573	0.7237	0.0712	0.0175	0.5766	0.8663	0.0733	0.0789
FLASH v SHAM	0.358	0.0109	>0.9999	0.5245	0.358	0.0403	0.234	0.0025	0.1296	0.3544	0.7147	0.2635
Mann-Whitney U test	IFNAR+/MACs_CONV_d4v10	IFNAR+/MACs_FLASH_d4v10	IFNAR+/MACs_SHAM_d4v10	IFNAR+/DCs_CONV_d4v10	IFNAR+/DCs_FLASH_d4v10	IFNAR+/DCs_SHAM_d4v10	IFNAR+/Microglia_CONV_d4v10	IFNAR+/Microglia_FLASH_d4v10	IFNAR+/Microglia_SHAM_d4v10	CD206+CD163+/Macrophages_CONV_d4v10	CD206+CD163+/Macrophages_FLASH_d4v10	CD206+CD163+/Macrophages_SHAM_d4v10	IFNAR+/Tcells_CONV_day4v10	IFNAR+/Tcells_FLASH_day4v10	IFNAR+/Tcells_SHAM_day4v10	IFNAR+/CD8+Tcells_CONV_day4v10	IFNAR+/CD8+Tcells_FLASH_day4v10	IFNAR+/CD8+Tcells_SHAM_day4v10
	p-value	p-value	p-value	p-value	p-value	p-value	p-value	p-value	p-value
D4 v D10	0.1508	0.0556	0.0079	0.0079	0.8413	0.5476	0.5476	0.3095	0.8413	0.0159	0.0079	>0.9999	0.0873	0.1667	0.4444	>0.9999	0.0635	0.4921
p=0.05-0.1
p<=0.05

### Sheet: Survival
	Days Post Injection	CONV-RT	FLASH-RT	SHAM
conv_1a	28	1
conv_2a	28	1
conv_3a	28	1
conv_4a	28	1
flash_1a	28		1
flash_2a	30		1
flash_3a	33		1
flash_4a	28		1
flash_1b	37		1
sham_1a	28			1
sham_2a	37			1
sham_3a	28			1
sham_4a	28			1
Log-rank (Mantel Cox) test	p-value
CONV vs SHAM	0.3173
FLASH vs SHAM	0.8478

### Sheet: Tumor_Volume
	CONV					FLASH					SHAM
Baseline	0	0	0	0	0	0	0	0	0	0	0	0	0	0	0
15 Days Post Injection	0.674426	0.871732	0.911193	0.7103	1.90131	1.72553	1.75423	0.746173	0.749761	0.91478	0.751402	0.419723	0.64214	0.835858	0.473533
7 Days Post Treatment	0.304927	0.807159	1.43854	0.785635	0.746173	0.753348	0.50582	0.651195	0.398198	0.380261	3.04209	3.42235	2.21341	2.82685	2.24211
2way ANOVA for repeated measures with Greenhouse–Geisser correction and multiple comparisons correction using Tukey.
15 Days Post Injection
CONV vs. FLASH	-0.1643	-1.090 to 0.7610	No	ns	0.8699
CONV vs. SHAM	0.3893	-0.3934 to 1.172	No	ns	0.3204
FLASH vs. SHAM	0.5536	-0.2466 to 1.354	No	ns	0.1538
7 Days Post Treatment
CONV vs. FLASH	0.2787	-0.3447 to 0.9022	No	ns	0.3925
CONV vs. SHAM	-1.933	-2.788 to -1.078	Yes	***	0.0006
FLASH vs. SHAM	-2.212	-3.021 to -1.402	Yes	***	0.0008
